# Dynamics and interactions of highly resolved marine plankton via automated high frequency sampling

**DOI:** 10.1101/216978

**Authors:** David M. Needham, Erin B. Fichot, Ellice Wang, Lyria Berdjeb, Jacob A. Cram, Cedric G. Fichot, Jed A. Fuhrman

## Abstract

Short time-scale observations are valuable for understanding microbial ecological processes. We assessed dynamics in relative abundance and potential activities by sequencing the small sub-unit ribosomal RNA gene (rRNA gene) and rRNA molecules (rRNA) of *Bacteria*, *Archaea*, and *Eukaryota* once to twice-daily between March 2014 and May 2014 from the surface ocean off Catalina Island, California. Typically *Ostreococcus, Braarudosphaera, Teleaulax, and Synechococcus* dominated phytoplankton sequences (including chloroplasts) while SAR11, *Sulfitobacter*, and *Fluviicola* dominated non-phytoplankton *Bacteria* and *Archaea*. We observed short-lived increases of diatoms, mostly *Pseudo-nitzschia* and *Chaetoceros*, with quickly responding *Bacteria* and *Archaea* including *Flavobacteriaceae* (*Polaribacter* & *Formosa*), *Roseovarius*, and *Euryarchaeota* (MGII), notably the exact amplicon sequence variants we observed responding similarly to another diatom bloom nearby, three years prior. We observed correlations representing known interactions among abundant phytoplankton rRNA sequences, demonstrating the biogeochemical and ecological relevance of such interactions: 1) The kleptochloroplastidic ciliate *Mesodinium* 18S rRNA gene sequences and a single *Teleaulax* taxon (via 16S rRNA gene sequences) were correlated (Spearman *r* =0.83) yet uncorrelated to a *Teleaulax* 18S rRNA gene OTU, or any other taxon (consistent with a kleptochloroplastidic or karyoklepty relationship) and 2) the photosynthetic prymnesiophyte *Braarudosphaera bigelowii* and two strains of diazotrophic cyanobacterium UCYN-A were correlated and each taxon was also correlated to other taxa, including *B. bigelowii* to a verrucomicrobium and a dictyochophyte phytoplankter (all *r* > 0.8). We also report strong correlations (*r* > 0.7) between various ciliates, bacteria, and phytoplankton, suggesting interactions via currently unknown mechanisms. These data reiterate the utility of high-frequency time-series to show rapid microbial reactions to stimuli, and provide new information about *in-situ* dynamics of previously recognized and hypothesized interactions.
