## Supplementary Materials for "Dynamics and interactions of highly resolved marine plankton via automated high frequency sampling"

### Sheet: STable2_ucyna-braarudo.major.se
STable2: All significant correlations to Braarudosphaeara or UCYN-A ASVs (p < 0.001, q < 0.001)
Spearman Correlation	Taxon 1	taxon 1 dataset type	Taxon 2	taxon 2 dataset type
0.862123	Braarudosphaeraceae_sp._1	rna.ae.phyto	Dictyochophyceae_sp._6	rna.ae.phyto
0.857834	Braarudosphaeraceae_sp._1	dna.ae.phyto	UCYN-A1_1	dna.ae.phyto
0.857442	UCYN-A1_1	rna.ae.phyto	SAR116_clade_2	rna.ae.nonphyto
0.85599	Braarudosphaeraceae_sp._1	dna.ae.phyto	Puniceicoccaceae_2	dna.ae.nonphyto
0.853653	UCYN-A1_1	rna.ae.phyto	SAR116_clade_3	rna.ae.nonphyto
0.851234	Synechococcus_5	rna.ae.phyto	UCYN-A1_1	rna.ae.phyto
0.848883	UCYN-A1_1	rna.ae.phyto	KI89A_clade_3	rna.ae.nonphyto
0.844608	Pyrenomonadales_XXX_sp._3	rna.ae.phyto	Pyramimonadaceae_sp._2	rna.ae.phyto
0.843654	Braarudosphaeraceae_sp._1	dna.ae.phyto	Puniceicoccaceae_1	dna.ae.nonphyto
0.840981	UCYN-A1_1	dna.ae.phyto	SAR116_clade_2	dna.ae.nonphyto
0.837929	UCYN-A1_1	rna.ae.phyto	KI89A_clade_1	rna.ae.nonphyto
0.834704	UCYN-A2_1	rna.ae.phyto	UCYN-A1_1	rna.ae.phyto
0.833495	Braarudosphaeraceae_sp._1	rna.ae.phyto	Puniceicoccaceae_1	rna.ae.nonphyto
0.832437	Euk_Myrionecta_rubra_1	dna.ae.euk	Pyrenomonadales_XXX_sp._1	dna.ae.phyto
0.832366	Braarudosphaeraceae_sp._1	rna.ae.phyto	UCYN-A2_1	rna.ae.phyto
0.832191	Synechococcus_15	rna.ae.phyto	UCYN-A1_1	rna.ae.phyto
0.828334	UCYN-A1_1	rna.ae.phyto	S25-593_1	rna.ae.nonphyto
0.820513	UCYN-A1_1	dna.ae.phyto	Puniceicoccaceae_2	dna.ae.nonphyto
0.816481	Braarudosphaeraceae_sp._1	dna.ae.phyto	AEGEAN-169_marine_group_4	dna.dura.nonphyto
0.815594	UCYN-A1_1	rna.ae.phyto	OCS116_clade_2	rna.ae.nonphyto
0.815272	UCYN-A1_1	rna.ae.phyto	AEGEAN-169_marine_group_4	rna.ae.nonphyto
0.814934	UCYN-A1_1	dna.ae.phyto	SAR86_clade_18	dna.dura.nonphyto
0.812933	UCYN-A1_1	rna.ae.phyto	SAR324_clade_Marine_group_B__1	rna.ae.nonphyto
0.810983	Braarudosphaeraceae_sp._1	rna.ae.phyto	Puniceicoccaceae_2	rna.ae.nonphyto
0.810434	UCYN-A1_1	rna.ae.phyto	MWH-UniP1_aquatic_group_1	rna.ae.nonphyto
0.808449	Chrysochromulinaceae_sp._16	dna.ae.phyto	UCYN-A1_1	dna.ae.phyto
0.807606	Euk_Braarudosphaeraceae_1	dna.ae.euk	UCYN-A1_1	dna.ae.phyto
0.805999	Braarudosphaeraceae_sp._1	rna.ae.phyto	UCYN-A1_1	rna.ae.phyto
0.805814	UCYN-A1_1	rna.ae.phyto	SAR116_clade_12	rna.ae.nonphyto
0.797033	UCYN-A1_1	dna.ae.phyto	OCS116_clade_2	dna.dura.nonphyto
0.794936	UCYN-A1_1	dna.ae.phyto	AEGEAN-169_marine_group_4	dna.dura.nonphyto
0.793497	Dictyochophyceae_sp._6	rna.ae.phyto	UCYN-A1_1	rna.ae.phyto
0.793259	UCYN-A2_1	rna.ae.phyto	OCS116_clade_4	rna.ae.nonphyto
0.791565	UCYN-A1_1	dna.ae.phyto	Porticoccus_1	rna.dura.nonphyto
0.791129	UCYN-A1_1	dna.ae.phyto	SAR116_clade_3	dna.ae.nonphyto
0.79042	Synechococcus_5	dna.ae.phyto	UCYN-A1_1	dna.ae.phyto
0.789217	Dictyochophyceae_sp._6	dna.ae.phyto	UCYN-A1_1	dna.ae.phyto
0.788421	Braarudosphaeraceae_sp._1	rna.ae.phyto	Chrysochromulinaceae_sp._14	rna.ae.phyto
0.783881	Pyrenomonadales_XXX_sp._2	rna.ae.phyto	Pyrenomonadales_XXX_sp._3	rna.ae.phyto
0.782679	UCYN-A1_1	dna.ae.phyto	OCS116_clade_2	rna.dura.nonphyto
0.780081	UCYN-A1_1	dna.ae.phyto	NS4_marine_group_8	dna.ae.nonphyto
0.77905	UCYN-A1_1	dna.ae.phyto	Balneola_1	dna.dura.nonphyto
0.776084	Braarudosphaeraceae_sp._1	dna.ae.phyto	Temperature	Temperature
0.775359	Braarudosphaeraceae_sp._1	dna.ae.phyto	Puniceicoccaceae_1	rna.ae.nonphyto
0.771569	Braarudosphaeraceae_sp._1	dna.ae.phyto	SAR86_clade_18	dna.dura.nonphyto
0.769069	UCYN-A1_1	rna.ae.phyto	NS5_marine_group_13	dna.dura.nonphyto
0.76889	Braarudosphaeraceae_sp._1	dna.ae.phyto	Puniceicoccaceae_2	rna.ae.nonphyto
0.76696	Pyrenomonadales_XXX_sp._2	dna.ae.phyto	Pyrenomonadales_XXX_sp._3	dna.ae.phyto
0.766505	UCYN-A1_1	rna.ae.phyto	MB11C04_marine_group_3	rna.ae.nonphyto
0.764938	UCYN-A1_1	dna.ae.phyto	SAR116_clade_4	dna.ae.nonphyto
0.763729	UCYN-A1_1	dna.ae.phyto	Temperature	Temperature
0.763239	Braarudosphaeraceae_sp._1	dna.ae.phyto	UCYN-A2_1	dna.ae.phyto
0.76278	UCYN-A2_1	rna.ae.phyto	S25-593_1	rna.ae.nonphyto
0.762672	Braarudosphaeraceae_sp._1	dna.ae.phyto	Dictyochophyceae_sp._6	dna.ae.phyto
0.761893	UCYN-A1_1	rna.ae.phyto	SAR86_clade_18	dna.dura.nonphyto
0.761713	UCYN-A1_1	dna.ae.phyto	AEGEAN-169_marine_group_5	dna.dura.nonphyto
0.76106	Chrysochromulinaceae_sp._16	dna.ae.phyto	Braarudosphaeraceae_sp._1	dna.ae.phyto
0.760165	Dictyochophyceae_sp._7	dna.ae.phyto	UCYN-A1_1	dna.ae.phyto
0.759636	UCYN-A1_1	rna.ae.phyto	MB11C04_marine_group_2	rna.ae.nonphyto
0.759394	UCYN-A1_1	rna.ae.phyto	Rhodobacteraceae_4	rna.ae.nonphyto
0.758729	UCYN-A1_1	dna.ae.phyto	KI89A_clade_3	rna.dura.nonphyto
0.757761	UCYN-A1_1	dna.ae.phyto	NS4_marine_group_9	dna.dura.nonphyto
0.757681	UCYN-A1_1	dna.ae.phyto	Rhodospirillaceae_1	rna.dura.nonphyto
0.757136	Braarudosphaeraceae_sp._1	dna.ae.phyto	SAR116_clade_2	rna.dura.nonphyto
0.756733	Sarcinochrysidaceae_sp._1	dna.ae.phyto	Braarudosphaeraceae_sp._1	dna.ae.phyto
0.756149	UCYN-A1_1	dna.ae.phyto	OCS155_marine_group_3	dna.dura.nonphyto
0.755846	UCYN-A1_1	rna.ae.phyto	KI89A_clade_3	rna.dura.nonphyto
0.754556	UCYN-A1_1	rna.ae.phyto	OCS116_clade_4	rna.ae.nonphyto
0.752313	UCYN-A1_1	rna.ae.phyto	MB11C04_marine_group_1	rna.ae.nonphyto
0.751734	Braarudosphaeraceae_sp._1	dna.ae.phyto	AEGEAN-169_marine_group_5	dna.dura.nonphyto
0.75133	Braarudosphaeraceae_sp._1	dna.ae.phyto	Dictyochophyceae_sp._4	dna.ae.phyto
0.750721	UCYN-A1_1	dna.ae.phyto	MB11C04_marine_group_1	dna.ae.nonphyto
0.750262	UCYN-A1_1	rna.ae.phyto	Puniceicoccaceae_2	rna.ae.nonphyto
0.749476	UCYN-A1_1	rna.ae.phyto	AEGEAN-169_marine_group_5	dna.dura.nonphyto
0.749234	Braarudosphaeraceae_sp._1	dna.ae.phyto	SAR116_clade_2	dna.ae.nonphyto
0.748569	UCYN-A1_1	dna.ae.phyto	KI89A_clade_1	rna.dura.nonphyto
0.742682	UCYN-A1_1	dna.ae.phyto	Thiothrix_1	rna.dura.nonphyto
0.742219	Braarudosphaeraceae_sp._1	rna.ae.phyto	Rhodobacteraceae_4	rna.ae.nonphyto
0.742138	UCYN-A2_1	rna.ae.phyto	AEGEAN-169_marine_group_4	rna.ae.nonphyto
0.742016	UCYN-A1_1	dna.ae.phyto	Puniceicoccaceae_2	rna.ae.nonphyto
0.741729	UCYN-A1_1	dna.ae.phyto	Marinicella_2	rna.dura.nonphyto
0.741186	Braarudosphaeraceae_sp._1	rna.ae.phyto	MB11C04_marine_group_3	rna.ae.nonphyto
0.74109	Braarudosphaeraceae_sp._1	rna.ae.phyto	SAR86_clade_18	dna.dura.nonphyto
0.741069	Braarudosphaeraceae_sp._1	dna.ae.phyto	OCS116_clade_4	dna.ae.nonphyto
0.740339	UCYN-A1_1	rna.ae.phyto	SAR11_Surface_4_2	rna.ae.nonphyto
0.740021	Chrysochromulinaceae_sp._12	dna.ae.phyto	UCYN-A1_1	dna.ae.phyto
0.739316	Pyrenomonadales_XXX_sp._2	dna.ae.phyto	Synechococcus_6	dna.ae.phyto
0.739074	Braarudosphaeraceae_sp._1	dna.ae.phyto	Rhodospirillaceae_1	rna.dura.nonphyto
0.738928	Braarudosphaeraceae_sp._1	dna.ae.phyto	MB11C04_marine_group_1	dna.ae.nonphyto
0.738811	UCYN-A1_1	dna.ae.phyto	MB11C04_marine_group_2	rna.dura.nonphyto
0.738187	Braarudosphaeraceae_sp._1	rna.ae.phyto	Puniceicoccaceae_1	dna.ae.nonphyto
0.737381	Braarudosphaeraceae_sp._1	dna.ae.phyto	OCS155_marine_group_3	dna.dura.nonphyto
0.737037	UCYN-A1_1	dna.ae.phyto	NS9_marine_group_1	dna.ae.nonphyto
0.73615	UCYN-A1_1	dna.ae.phyto	OCS116_clade_2	dna.ae.nonphyto
0.735527	Braarudosphaeraceae_sp._1	dna.ae.phyto	Thiothrix_1	dna.dura.nonphyto
0.735204	Braarudosphaeraceae_sp._1	dna.ae.phyto	OCS116_clade_2	dna.dura.nonphyto
0.734875	UCYN-A1_1	dna.ae.phyto	Porticoccus_2	rna.dura.nonphyto
0.73472	Braarudosphaeraceae_sp._1	rna.ae.phyto	S25-593_1	rna.ae.nonphyto
0.732437	UCYN-A2_1	rna.ae.phyto	SAR116_clade_12	rna.ae.nonphyto
0.73214	Chrysochromulinaceae_sp._7	dna.ae.phyto	Braarudosphaeraceae_sp._2	dna.ae.phyto
0.731253	Bacillariaceae_sp._1	rna.ae.phyto	Braarudosphaeraceae_sp._2	dna.ae.phyto
0.731092	Bacillariophyceae_sp._3	rna.ae.phyto	Braarudosphaeraceae_sp._1	rna.ae.phyto
0.729318	Pyrenomonadales_XXX_sp._2	dna.ae.phyto	Defluviicoccus_2	rna.dura.nonphyto
0.72857	UCYN-A1_1	rna.ae.phyto	UCYN-A1_1	dna.ae.phyto
0.728336	Euk_Braarudosphaeraceae_1	dna.ae.euk	SAR86_clade_18	dna.dura.nonphyto
0.727352	Euk_Braarudosphaeraceae_1	dna.ae.euk	AEGEAN-169_marine_group_5	dna.dura.nonphyto
0.725901	Dictyochophyceae_sp._7	dna.ae.phyto	Braarudosphaeraceae_sp._1	dna.ae.phyto
0.725425	Braarudosphaeraceae_sp._1	dna.ae.phyto	SAR116_clade_3	dna.ae.nonphyto
0.725292	Chrysochromulinaceae_sp._17	dna.ae.phyto	UCYN-A1_1	dna.ae.phyto
0.725286	Braarudosphaeraceae_sp._1	rna.ae.phyto	Chrysochromulinaceae_sp._3	rna.ae.phyto
0.724077	UCYN-A1_1	rna.ae.phyto	AEGEAN-169_marine_group_4	dna.dura.nonphyto
0.723029	Braarudosphaeraceae_sp._1	dna.ae.phyto	Roseibacillus_3	rna.ae.nonphyto
0.721855	UCYN-A1_1	dna.ae.phyto	KI89A_clade_1	dna.ae.nonphyto
0.721806	UCYN-A1_1	dna.ae.phyto	NS9_marine_group_12	dna.ae.nonphyto
0.72037	UCYN-A1_1	dna.ae.phyto	NS7_marine_group_3	dna.ae.nonphyto
0.720019	Dictyochophyceae_sp._5	rna.ae.phyto	Braarudosphaeraceae_sp._1	rna.ae.phyto
0.719297	UCYN-A1_1	dna.ae.phyto	SAR11_Surface_1_19	dna.dura.nonphyto
0.719078	Braarudosphaeraceae_sp._1	dna.ae.phyto	S25-593_1	rna.dura.nonphyto
0.718674	UCYN-A2_1	rna.ae.phyto	SAR116_clade_2	rna.ae.nonphyto
0.718594	Braarudosphaeraceae_sp._1	rna.ae.phyto	AEGEAN-169_marine_group_4	dna.dura.nonphyto
0.718333	Euk_Braarudosphaeraceae_1	dna.ae.euk	Balneola_1	rna.dura.nonphyto
0.717707	Braarudosphaeraceae_sp._1	dna.ae.phyto	OCS116_clade_2	dna.ae.nonphyto
0.717085	Pyrenomonadales_XXX_sp._2	rna.ae.phyto	Pyramimonadaceae_sp._2	rna.ae.phyto
0.717062	Braarudosphaeraceae_sp._1	dna.ae.phyto	SAR86_clade_9	dna.dura.nonphyto
0.716394	UCYN-A1_1	dna.ae.phyto	Thiothrix_1	dna.dura.nonphyto
0.716255	Braarudosphaeraceae_sp._1	dna.ae.phyto	AEGEAN-169_marine_group_1	dna.dura.nonphyto
0.715441	UCYN-A1_1	dna.ae.phyto	Marinicella_1	rna.dura.nonphyto
0.714539	UCYN-A1_1	dna.ae.phyto	Balneola_1	rna.dura.nonphyto
0.713343	Euk_Braarudosphaeraceae_1	dna.ae.euk	Puniceicoccaceae_2	dna.ae.nonphyto
0.712708	Braarudosphaeraceae_sp._1	dna.ae.phyto	Chrysochromulinaceae_sp._3	dna.ae.phyto
0.712419	UCYN-A1_1	dna.ae.phyto	NS9_marine_group_10	dna.ae.nonphyto
0.711878	UCYN-A1_1	dna.ae.phyto	OM43_clade_1	rna.dura.nonphyto
0.711821	Pyrenomonadales_XXX_sp._2	dna.ae.phyto	OCS116_clade_1	rna.dura.nonphyto
0.711176	UCYN-A1_1	rna.ae.phyto	Thiothrix_1	dna.dura.nonphyto
0.711095	UCYN-A1_1	rna.ae.phyto	OCS116_clade_2	dna.dura.nonphyto
0.710427	UCYN-A1_1	dna.ae.phyto	Puniceicoccaceae_1	dna.ae.nonphyto
0.710127	UCYN-A1_1	rna.ae.phyto	OCS116_clade_4	dna.dura.nonphyto
0.709724	Braarudosphaeraceae_sp._2	dna.ae.phyto	Transmission	Transmission
0.709563	UCYN-A2_1	rna.ae.phyto	SAR116_clade_3	rna.ae.nonphyto
0.708676	Braarudosphaeraceae_sp._1	dna.ae.phyto	SAR11_Surface_4_2	dna.dura.nonphyto
0.708676	Braarudosphaeraceae_sp._1	rna.ae.phyto	Chrysochromulinaceae_sp._19	rna.ae.phyto
0.708353	Braarudosphaeraceae_sp._1	rna.ae.phyto	SAR11_Surface_4_2	dna.dura.nonphyto
0.708249	Mamiellaceae_sp._7	dna.ae.phyto	Braarudosphaeraceae_sp._1	dna.ae.phyto
0.708166	Euk_Braarudosphaeraceae_1	dna.ae.euk	AEGEAN-169_marine_group_4	dna.dura.nonphyto
0.708007	UCYN-A1_1	dna.ae.phyto	MB11C04_marine_group_1	rna.dura.nonphyto
0.706949	Euk_Braarudosphaeraceae_1	rna.ae.euk	NS5_marine_group_13	dna.dura.nonphyto
0.706692	UCYN-A1_1	dna.ae.phyto	AEGEAN-169_marine_group_5	dna.ae.nonphyto
0.706602	Euk_Telonemia-Group-2_sp._1	rna.ae.euk	Braarudosphaeraceae_sp._1	rna.ae.phyto
0.706314	Pyrenomonadales_XXX_sp._2	dna.ae.phyto	Marine_Group_II_5	dna.ae.nonphyto
0.705868	UCYN-A1_1	rna.ae.phyto	Puniceicoccaceae_2	dna.ae.nonphyto
0.705612	Pyrenomonadales_XXX_sp._2	dna.ae.phyto	Reichenbachiella_1	rna.ae.nonphyto
0.705185	Braarudosphaeraceae_sp._1	dna.ae.phyto	NS4_marine_group_8	dna.ae.nonphyto
0.704886	Chrysochromulinaceae_sp._12	dna.ae.phyto	Braarudosphaeraceae_sp._1	dna.ae.phyto
0.704863	UCYN-A1_1	dna.ae.phyto	SAR116_clade_2	rna.dura.nonphyto
0.701822	Braarudosphaeraceae_sp._1	dna.ae.phyto	SAR116_clade_4	dna.ae.nonphyto
0.701637	UCYN-A1_1	dna.ae.phyto	Puniceicoccaceae_1	rna.ae.nonphyto
0.70075	UCYN-A1_1	dna.ae.phyto	SAR86_clade_17	rna.dura.nonphyto
0.700613	Braarudosphaeraceae_sp._2	dna.ae.phyto	BD1-7_clade_1	dna.ae.nonphyto
0.70029	Braarudosphaeraceae_sp._1	dna.ae.phyto	SAR116_clade_3	rna.dura.nonphyto
0.700171	Euk_Telonemia-Group-2_sp._1	rna.ae.euk	Braarudosphaeraceae_sp._1	dna.ae.phyto
-0.700345	Braarudosphaeraceae_sp._1	dna.ae.phyto	NS5_marine_group_12	dna.dura.nonphyto
-0.700371	UCYN-A1_1	rna.ae.phyto	Rhodobacteraceae_2	rna.ae.nonphyto
-0.700623	Euk_Braarudosphaeraceae_1	dna.ae.euk	Polaribacter_1	rna.ae.nonphyto
-0.701542	Euk_Pseudo-nitzschia_sp._strain1_1	rna.ae.euk	UCYN-A1_1	dna.ae.phyto
-0.701822	Braarudosphaeraceae_sp._1	rna.ae.phyto	NS9_marine_group_7	rna.ae.nonphyto
-0.702401	UCYN-A1_1	rna.ae.phyto	Chaetocerotaceae_sp._10	rna.ae.phyto
-0.702709	Bacillariophyceae_sp._1	rna.ae.phyto	UCYN-A1_1	rna.ae.phyto
-0.703572	UCYN-A1_1	dna.ae.phyto	Polaribacter_1	rna.ae.nonphyto
-0.703769	Braarudosphaeraceae_sp._1	dna.ae.phyto	Chaetocerotaceae_sp._10	dna.ae.phyto
-0.704459	Braarudosphaeraceae_sp._1	rna.ae.phyto	Fluviicola_2	rna.ae.nonphyto
-0.706312	UCYN-A1_1	rna.ae.phyto	Chaetoceros_sp._5	rna.ae.phyto
-0.706917	Chaetocerotaceae_sp._1	dna.ae.phyto	Braarudosphaeraceae_sp._1	dna.ae.phyto
-0.711278	Chaetocerotaceae_sp._7	dna.ae.phyto	UCYN-A1_1	dna.ae.phyto
-0.71135	UCYN-A1_1	dna.ae.phyto	Thalassiosira_oceanica_1	dna.ae.phyto
-0.712708	Chaetocerotaceae_sp._3	rna.ae.phyto	UCYN-A2_1	rna.ae.phyto
-0.712893	UCYN-A1_1	rna.ae.phyto	Chaetoceros_sp._2	dna.ae.phyto
-0.713365	Thalassionema_sp._1	rna.ae.phyto	Braarudosphaeraceae_sp._1	dna.ae.phyto
-0.713692	Euk_Chaetoceros_neogracile_Strain3_1	rna.ae.euk	UCYN-A1_1	rna.ae.phyto
-0.715746	Euk_Pseudo-nitzschia_sp._strain1_1	rna.ae.euk	Braarudosphaeraceae_sp._1	dna.ae.phyto
-0.719136	Braarudosphaeraceae_sp._1	dna.ae.phyto	NS5_marine_group_7	dna.ae.nonphyto
-0.720207	Euk_Laboea_strobila_1	rna.ae.euk	Braarudosphaeraceae_sp._1	dna.ae.phyto
-0.722686	Bacteriastrum_hyalinum_2	dna.ae.phyto	Braarudosphaeraceae_sp._1	dna.ae.phyto
-0.723648	Chaetocerotaceae_sp._5	rna.ae.phyto	UCYN-A1_1	rna.ae.phyto
-0.726657	UCYN-A1_1	rna.ae.phyto	NS9_marine_group_7	rna.ae.nonphyto
-0.72799	Heterosigma_akashiwo_1	dna.ae.phyto	UCYN-A1_1	dna.ae.phyto
-0.737589	Euk_Braarudosphaeraceae_1	dna.ae.euk	Chaetocerotaceae_sp._1	dna.ae.phyto
-0.737602	Bacillariophyta_sp._1	rna.ae.phyto	UCYN-A1_1	rna.ae.phyto
-0.738956	Braarudosphaeraceae_sp._1	dna.ae.phyto	Ho_lab__2	rna.ae.nonphyto
-0.739155	Bacillariophyceae_sp._1	dna.ae.phyto	Braarudosphaeraceae_sp._1	dna.ae.phyto
-0.740287	Eucampia_antarctica_1	dna.ae.phyto	UCYN-A1_1	dna.ae.phyto
-0.740547	Thalassionema_sp._1	dna.ae.phyto	Braarudosphaeraceae_sp._1	dna.ae.phyto
-0.742536	Bacillariophyta_sp._1	dna.ae.phyto	UCYN-A1_1	dna.ae.phyto
-0.747881	Chaetocerotaceae_sp._8	dna.ae.phyto	Braarudosphaeraceae_sp._1	dna.ae.phyto
-0.751596	Braarudosphaeraceae_sp._1	dna.ae.phyto	Thalassiosira_oceanica_1	dna.ae.phyto
-0.75205	Chaetoceros_sp._3	dna.ae.phyto	Braarudosphaeraceae_sp._1	dna.ae.phyto
-0.75633	Chaetoceros_sp._1	rna.ae.phyto	UCYN-A1_1	rna.ae.phyto
-0.756491	Chaetocerotaceae_sp._2	rna.ae.phyto	UCYN-A1_1	rna.ae.phyto
-0.757227	Chaetocerotaceae_sp._3	dna.ae.phyto	Braarudosphaeraceae_sp._1	dna.ae.phyto
-0.758023	Pseudo-nitzchia_sp._1	rna.ae.phyto	UCYN-A1_1	rna.ae.phyto
-0.759137	Euk_Chaetoceros_decipiens_1	dna.ae.euk	UCYN-A1_1	dna.ae.phyto
-0.759207	Braarudosphaeraceae_sp._1	dna.ae.phyto	NS5_marine_group_3	dna.ae.nonphyto
-0.759636	UCYN-A1_1	rna.ae.phyto	Chaetocerotaceae_sp._4	rna.ae.phyto
-0.760075	Bacillariophyta_sp._3	dna.ae.phyto	UCYN-A1_1	dna.ae.phyto
-0.761965	Chaetoceros_sp._3	dna.ae.phyto	UCYN-A1_1	dna.ae.phyto
-0.764712	Chaetocerotaceae_sp._1	dna.ae.phyto	UCYN-A1_1	dna.ae.phyto
-0.766715	UCYN-A1_1	dna.ae.phyto	Chaetocerotaceae_sp._10	dna.ae.phyto
-0.767847	Chaetoceros_sp._3	rna.ae.phyto	UCYN-A1_1	rna.ae.phyto
-0.768648	Braarudosphaeraceae_sp._1	rna.ae.phyto	NS5_marine_group_3	rna.ae.nonphyto
-0.769658	Euk_Actinocyclus_sp._1	dna.ae.euk	Braarudosphaeraceae_sp._1	dna.ae.phyto
-0.775691	Chaetocerotaceae_sp._8	rna.ae.phyto	UCYN-A1_1	rna.ae.phyto
-0.780125	Chaetocerotaceae_sp._3	dna.ae.phyto	UCYN-A1_1	dna.ae.phyto
-0.780421	Chaetocerotaceae_sp._7	rna.ae.phyto	UCYN-A1_1	rna.ae.phyto
-0.781406	UCYN-A1_1	rna.ae.phyto	Polaribacter_1	rna.ae.nonphyto
-0.783501	Eucampia_antarctica_1	rna.ae.phyto	UCYN-A1_1	rna.ae.phyto
-0.788824	Braarudosphaeraceae_sp._1	rna.ae.phyto	Polaribacter_1	rna.ae.nonphyto
-0.799619	Chaetoceros_sp._2	dna.ae.phyto	UCYN-A1_1	dna.ae.phyto
-0.802838	Pseudo-nitzchia_sp._1	dna.ae.phyto	Braarudosphaeraceae_sp._1	dna.ae.phyto
-0.811401	Chaetocerotaceae_sp._3	rna.ae.phyto	UCYN-A1_1	rna.ae.phyto
-0.821305	Bacillariophyceae_sp._1	dna.ae.phyto	UCYN-A1_1	dna.ae.phyto
-0.822192	UCYN-A1_1	dna.ae.phyto	Polaribacter_1	dna.ae.nonphyto
-0.823899	Chaetocerotaceae_sp._1	rna.ae.phyto	UCYN-A1_1	rna.ae.phyto
-0.827222	Bacillariophyta_sp._1	dna.ae.phyto	Braarudosphaeraceae_sp._1	dna.ae.phyto
-0.83035	Chaetoceros_sp._2	rna.ae.phyto	UCYN-A1_1	rna.ae.phyto
-0.84879	Pseudo-nitzchia_sp._1	dna.ae.phyto	UCYN-A1_1	dna.ae.phyto
-0.84946	Braarudosphaeraceae_sp._1	dna.ae.phyto	Polaribacter_1	dna.ae.nonphyto
